# Household geckos as a potential vector for *Salmonella* transmission in Malawi

**DOI:** 10.1101/2023.09.08.556805

**Authors:** Catherine N. Wilson, Patrick Musicha, Mathew A. Beale, Yohane Diness, Oscar Kanjerwa, Chifundo Salifu, Zefaniah Katuah, Patricia Duncan, John Nyangu, Andrew Mungu, Muonaouza Deleza, Lawrence Banda, Nicola Elviss, Christopher P. Jewell, Gina Pinchbeck, Nicholas R. Thomson, Nicholas A. Feasey, Eric M. Fèvre

## Abstract

*Salmonella* was isolated from 23/79 (29.1%) gecko stool samples from households in southern Malawi. Whole genome sequencing of 47 isolates revealed 27 *Salmonella* serovars spanning two subspecies. Our results demonstrate that geckos play an important role in the carriage and potentially, transmission of *Salmonella* within households.
