## Supplemental Table 1 for "Household geckos as a potential vector for *Salmonella* transmission in Malawi"

### Sheet: Sheet1
SANGER SAMPLE ID	Lane ID	Accession number	Year	Country	Study site	Sample source	Household number	Subspecies	Serovar
TENTACLE8757765	34124_7#121	ERR6045942	2019	Malawi	Ndirande	gecko	NHH6	enterica	Oranienburg
TENTACLE8757669	34124_7#147	ERR6045968	2019	Malawi	Chikwawa	gecko	CHH11	enterica	Bukavu
TENTACLE8757568	34124_7#161	ERR6045982	2019	Malawi	Chikwawa	gecko	CHH8	salamae	II 1,4,12,27:e,n,x:e,n,x
TENTACLE8757601	34124_7#260	ERR6046081	2019	Malawi	Chikwawa	gecko	CHH8	enterica	Gaminara
TENTACLE8757744	34124_7#36	ERR6045857	2019	Malawi	Chikwawa	gecko	CHH7	salamae	II 39:a:1,5,7
TENTACLE8757749	34124_7#57	ERR6045878	2019	Malawi	Chikwawa	gecko	CHH7	salamae	II 39:a:1,5,7
TENTACLE8757649	34124_7#80	ERR6045901	2019	Malawi	Chikwawa	gecko	CHH4	enterica	Poona
TENTACLE8757764	34124_8#114	ERR6045935	2019	Malawi	Ndirande	gecko	NHH6	enterica	Oranienburg
TENTACLE8757766	34124_8#122	ERR6045943	2019	Malawi	Ndirande	gecko	NHH6	enterica	Oranienburg
TENTACLE8757767	34124_8#128	ERR6045949	2019	Malawi	Ndirande	gecko	NHH6	enterica	Oranienburg
TENTACLE8757770	34124_8#138	ERR6045959	2019	Malawi	Chikwawa	gecko	CHH2	enterica	Kingabwa
TENTACLE8757771	34124_8#142	ERR6045963	2019	Malawi	Chikwawa	gecko	CHH2	enterica	Kingabwa
TENTACLE8757668	34124_8#144	ERR6045965	2019	Malawi	Chikwawa	gecko	CHH11	enterica	Bukavu
TENTACLE8757671	34124_8#155	ERR6045976	2019	Malawi	Chikwawa	gecko	CHH12	salamae	II 6,7:z:z6
TENTACLE8757672	34124_8#158	ERR6045979	2019	Malawi	Chikwawa	gecko	CHH12	enterica	Gaminara
TENTACLE8757567	34124_8#159	ERR6045980	2019	Malawi	Chikwawa	gecko	CHH8	salamae	II 1,4,12,27:e,n,x:e,n,x
TENTACLE8757674	34124_8#164	ERR6045985	2019	Malawi	Chikwawa	gecko	CHH9	enterica	Enteritidis
TENTACLE8757473	34124_8#172	ERR6045993	2019	Malawi	Chikwawa	gecko	CHH5	enterica	Ahuza
TENTACLE8757481	34124_8#193	ERR6046014	2018	Malawi	Chikwawa	gecko	CHH1	salamae	II 1,13,23:z29:e,n,x
TENTACLE8757693	34124_8#214	ERR6046035	2019	Malawi	Chikwawa	gecko	CHH1	salamae	II 1,4,12,27:-:1,5
TENTACLE8757700	34124_8#235	ERR6046056	2019	Malawi	Chikwawa	gecko	CHH4	salamae	II 1,13,23:z29:-
TENTACLE8757710	34124_8#266	ERR6046087	2019	Malawi	Chikwawa	gecko	CHH4	salamae	II 1,13,23:z29:-
TENTACLE8757635	34124_8#28	ERR6045849	2019	Malawi	Chikwawa	gecko	CHH15	salamae	II 35:g,z62:e,n,x
TENTACLE8757717	34124_8#287	ERR6046108	2019	Malawi	Chikwawa	gecko	CHH15	salamae	II 1,13,23:e,n,x:e,n,x
TENTACLE8757521	34124_8#312	ERR6046133	2018	Malawi	Chikwawa	gecko	CHH1	salamae	II 35:z29:1,5,7
TENTACLE8757636	34124_8#33	ERR6045854	2019	Malawi	Chikwawa	gecko	CHH15	salamae	II 35:g,z62:e,n,x
TENTACLE8757639	34124_8#43	ERR6045864	2019	Malawi	Chikwawa	gecko	CHH2	enterica	Anatum
TENTACLE8757640	34124_8#49	ERR6045870	2019	Malawi	Chikwawa	gecko	CHH2	enterica	Gaminara
TENTACLE8757441	34124_8#51	ERR6045872	2019	Malawi	Chikwawa	gecko	CHH6	salamae	II 35:g,z62:-
TENTACLE8757442	34124_8#54	ERR6045875	2019	Malawi	Chikwawa	gecko	CHH6	salamae	II 35:g,z62:-
TENTACLE8757735	34124_8#6	ERR6045827	2019	Malawi	Chikwawa	gecko	CHH15	salamae	II 1,13,23:-:e,n,x
TENTACLE8757644	34124_8#60	ERR6045881	2019	Malawi	Chikwawa	gecko	CHH3	enterica	Jangwani
TENTACLE8757647	34124_8#70	ERR6045891	2019	Malawi	Chikwawa	gecko	CHH3	enterica	Jangwani
TENTACLE8757754	34124_8#74	ERR6045895	2019	Malawi	Chikwawa	gecko	CHH14	salamae	II 1,9,12,46,27:b:1,5
TENTACLE8757755	34124_8#78	ERR6045899	2019	Malawi	Chikwawa	gecko	CHH14	salamae	II 1,9,12,46,27:b:1,5
TENTACLE8757652	34124_8#91	ERR6045912	2019	Malawi	Chikwawa	gecko	CHH4	enterica	Poona
TENTACLE8757805	34873_1#118	ERR6560126	2019	Malawi	Chikwawa	gecko	CHH15	salamae	II 6,7:z:z6
TENTACLE8757817	34873_1#152	ERR6560134	2019	Malawi	Chikwawa	gecko	CHH5	salamae	II 41:l,[z13],[z28]:z39
TENTACLE8757818	34873_1#154	ERR6560135	2019	Malawi	Chikwawa	gecko	CHH5	salamae	II 41:l,[z13],[z28]:z39
TENTACLE8757685	34873_1#196	ERR6560147	2019	Malawi	Chikwawa	gecko	CHH1	enterica	Concord
TENTACLE10544018	40441_1#197	ERR10124696	2019	Malawi	Chikwawa	gecko	CHH9	enterica	Enteritidis
TENTACLE10544028	40441_1#207	ERR10124706	2019	Malawi	Chikwawa	gecko	CHH2	salamae	II 1,4,12,27:-:1,5
TENTACLE10544038	40441_1#257	ERR10124756	2019	Malawi	Ndirande	gecko	NHH6	enterica	Oranienburg
TENTACLE10544040	40441_1#261	ERR10124760	2019	Malawi	Chikwawa	gecko	CHH2	enterica	Kingabwa
TENTACLE10544042	40441_1#265	ERR10124764	2019	Malawi	Chikwawa	gecko	CHH12	salamae	II 6,7:z:z6
TENTACLE10544051	40441_1#295	ERR10124794	2019	Malawi	Chikwawa	gecko	CHH2	enterica	Kingabwa
TENTACLE10543977	40441_1#37	ERR10124536	2019	Malawi	Chikwawa	gecko	CHH5	enterica	Ahuza
